# Dynamics of Gut Microbiome, IgA Response and Plasma Metabolome in Development of Pediatric Celiac Disease

**DOI:** 10.1101/2020.02.29.971242

**Authors:** Khyati Girdhar, Qian Huang, Yusuf Dogus Dogru, Yi Yang, Vladimir Tolstikov, Martina Chrudinova, Amol Raisingani, Jonas F. Ludvigsson, Michael A. Kiebish, Noah W. Palm, Johnny Ludvigsson, Emrah Altindis

## Abstract

Celiac disease (CD) is an autoimmune disorder triggered by gluten consumption. To identify the role of gut microbes in CD onset, we performed a longitudinal study focusing on two important phases of gut microbiota development at ages 2.5 and 5 (n=16). We obtained samples from children who developed CD during or after the study (CD progressors) and age, sex, and HLA-matched healthy controls. CD progressors had a distinct gut microbiota composition and IgA-sequencing identified unique IgA targets in the gut. Three cytokines, one chemokine, and 19 plasma metabolites were significantly altered in CD progressors at age 5. Feeding C57BL/6J mice with taurodeoxycholic acid (TDCA), a 2-fold increased microbiota-derived metabolite in CD progressors, caused villous atrophy, increased intraepithelial lymphocytes (IELs), CD4+ T-cells, Natural Killer cells, and Qa-1 expression on T-cells while decreasing T-regulatory cells in IELs. Thus, TDCA drives inflammation in the small intestines that potentially contribute to the CD onset.

**Highlights:**

- CD progressors have a distinct gut microbiome composition compared to healthy controls in two important phases of gut microbiota development (age 2.5 and 5 years)
- CD progressors have more IgA-coated bacteria in their gut at age 5 compared to healthy controls. Further, IgA-sequencing identified unique bacterial targets in CD progressors.
- Three plasma proinflammatory cytokines and a chemokine were increased in CD progressors years before diagnosis, indicating an early inflammatory response.
- We identified 19 metabolites that are significantly altered in CD progress at age 5 and microbiota-derived TDCA increased two-fold.
- TDCA treatment in B6 mice increased CD4+ cells and NK cells while decreasing CD8+ T-regulatory (Treg) cells. It also increased Qa-1 expression on immune cells.
