## Supplementary material for "Dynamics of Gut Microbiome, IgA Response and Plasma Metabolome in Development of Pediatric Celiac Disease": Table S5 Plasma Metabolites Identified by Volacno Plot.xlsx

### Sheet: CD
Number	Peaks(mz/rt)	FC	log2(FC)	raw.pval	-log10(p)
1	TAURODEOXYCHOLIC ACID	2.0007	1.0005	0.0082329	2.0844
2	GLUCONO-D-LACTONE	1.4658	0.55173	0.0091331	2.0394
3	ISOBUTYRYL-L-CARNITINE	2.0582	1.0414	0.0092463	2.034
4	DIHYDROSINAPIC ACID	1.2381	0.30814	0.014959	1.8251
5	OCTADECADIENAL	0.66726	-0.58368	0.016597	1.78
6	ANTHRANILATE	0.52238	-0.93684	0.024397	1.6127
7	OLEIC ACID	0.64203	-0.63929	0.027308	1.5637
8	OLEAMIDE	0.73067	-0.4527	0.029297	1.5332
9	TRANS-CINNAMIC ACID	1.2026	0.2661	0.035327	1.4519
10	PIMELYLCARNITINE	0.61239	-0.70748	0.035582	1.4488
11	DOCOSATRIENOIC ACID	0.72342	-0.46709	0.037346	1.4278
12	BETA-GUANIDINOPROPIONIC ACID	1.3281	0.4094	0.037367	1.4275
13	ANDROSTERONE SULFATE	0.45974	-1.1211	0.040532	1.3922
14	NADP	1.232	0.301	0.041096	1.3862
15	STEARAMIDE	0.74445	-0.42575	0.041548	1.3814
16	CHENODEOXYGLYCOCHOLATE	1.3893	0.47433	0.04332	1.3633
17	GLYCODEOXYCHOLATE	1.4168	0.50266	0.044443	1.3522
18	N-FORMYL-L-METHIONINE	1.3812	0.46593	0.04548	1.3422
19	2-METHYL-3-KETOVALERIC ACID	8.6818	3.118	0.04849	1.3143
20	ALPHA-KETOISOVALERIC ACID	2.2466	1.1677	0.052582	1.2792
21	3-HYDROXYBUTYRIC ACID	0.55626	-0.84618	0.052892	1.2766
22	5-HYDROXYLYSINE	1.7799	0.83177	0.057104	1.2433
23	LYSINE	1.3367	0.41862	0.057165	1.2429
24	CYSTATHIONINE	2.2319	1.1583	0.061384	1.2119
25	2-PYRROLIDINONE	1.258	0.33114	0.065925	1.1809
26	5-AMINO-3-OXOHEXANOIC ACID	1.2621	0.33582	0.066383	1.1779
27	LINOLEIC ACID	0.72915	-0.45571	0.06696	1.1742
28	INOSINE	0.53589	-0.89998	0.071481	1.1458
29	CITRULLINE	0.79089	-0.33846	0.072384	1.1404
30	O-ACETYL-L-SERINE	0.79554	-0.32999	0.07318	1.1356
31	GLYCEROL	0.64898	-0.62376	0.07481	1.126
32	N-ACETYLPUTRESCINE	3.7711	1.915	0.077425	1.1111
33	DHEA SULFATE	0.59606	-0.74648	0.078613	1.1045
34	BUTYRYLCARNITINE	1.7453	0.80348	0.081609	1.0883
35	2-AMINOADIPIC ACID	1.4106	0.49634	0.082192	1.0852
36	TETRADECENOYLCARNITINE	0.73199	-0.4501	0.082814	1.0819
37	2-HYDROXYVALERIC ACID	0.77817	-0.36184	0.083203	1.0799
38	STEARIC ACID	0.68655	-0.54257	0.08517	1.0697
39	D-GLUCONATE	1.2686	0.34322	0.085387	1.0686
40	TAUROCHOLIC ACID	1.2094	0.27427	0.086535	1.0628
41	3-METHYL-2-OXOVALERIC ACID	1.4488	0.53481	0.09123	1.0399
42	DECANOIC ACID	0.73516	-0.44387	0.092069	1.0359
43	SPHINGOSINE 1-PHOSPHATE	0.71395	-0.4861	0.095021	1.0222
44	DECANOYLCARNITINE	0.64812	-0.62566	0.09562	1.0195
45	FUMARATE	1.2952	0.37318	0.095759	1.0188
46	CAPRIC ACID	1.3487	0.43161	0.096347	1.0162
47	MALEIC ACID	1.268	0.34254	0.09841	1.007
48	3-S-METHYLTHIOPROPIONATE	0.72252	-0.46889	0.098672	1.0058
49	BENZOIC ACID	1.2706	0.34554	0.099891	1.0005

### Sheet: CD Progressors
Number	Peaks(mz/rt)	FC	log2(FC)	raw.pval	-log10(p)
1	ISOBUTYRYL-L-CARNITINE	0.42148	-1.2465	0.0084565	2.0728
2	DOCOSATRIENOIC ACID	1.5852	0.66465	0.0090263	2.0445
3	2-METHYL-3-KETOVALERIC ACID	0.08222	-3.6044	0.0092735	2.0328
4	ALPHA-KETOISOVALERIC ACID	0.35543	-1.4923	0.01186	1.9259
5	OLEIC ACID	1.7426	0.80122	0.015679	1.8047
6	GLYCEROL	1.9918	0.99404	0.016745	1.7761
7	PALMITIC ACID	1.7141	0.77741	0.017201	1.7644
8	STEARIC ACID	1.7681	0.82217	0.019341	1.7135
9	OCTOPINE	2.7986	1.4847	0.019815	1.703
10	OCTADECADIENAL	1.5756	0.6559	0.019994	1.6991
11	SPHINGOSINE 1-PHOSPHATE	1.6732	0.74261	0.022293	1.6518
12	GLUCONO-D-LACTONE	0.66421	-0.5903	0.022485	1.6481
13	N-FORMYL-L-METHIONINE	0.65739	-0.60518	0.022577	1.6463
14	GAMMA-GLUTATHIONE-CYSTEINE	0.64971	-0.62214	0.023782	1.6238
15	CINNAMOYL-GLUCOSIDE	1.9921	0.99432	0.030997	1.5087
16	3-HYDROXYHEXADECANOIC ACID	1.6037	0.6814	0.033466	1.4754
17	DHEA SULFATE	2.2645	1.1792	0.0341	1.4672
18	TAURODEOXYCHOLIC ACID	0.52204	-0.93776	0.034535	1.4617
19	ANTHRANILATE	1.9403	0.95624	0.034794	1.4585
20	11Z-OCTADECENYLCARNITINE	2.0067	1.0048	0.039359	1.405
21	ANDROSTERONE SULFATE	2.461	1.2993	0.041643	1.3805
22	CYSTATHIONINE	0.40581	-1.3011	0.042118	1.3755
23	3-METHYL-2-OXOVALERIC ACID	0.60371	-0.72808	0.043185	1.3647
24	BUTYRYLCARNITINE	0.4911	-1.0259	0.04397	1.3568
25	ARACHIDONIC ACID	1.6544	0.72631	0.044324	1.3534
26	2-ISOPROPYLMALIC ACID	3.2667	1.7078	0.047469	1.3236

### Sheet: CD patients
Number	Peaks(mz/rt)	FC	log2(FC)	raw.pval	-log10(p)
1	CORTISOL	0.53502	-0.90234	0.0022923	2.6397
2	3-HYDROXYSUBEROYLCARNITINE	3.7822	1.9192	0.006377	2.1954
3	3-HYDROXY-3-METHYLGLUTARYLCARNITINE	3.4351	1.7804	0.015195	1.8183
4	MALATE	0.63544	-0.65417	0.024777	1.606
5	TETRADECENOYLCARNITINE	1.8207	0.86447	0.028947	1.5384
6	3-S-METHYLTHIOPROPIONATE	2.0132	1.0095	0.029948	1.5236
7	OCTANOYLCARNITINE	2.1259	1.0881	0.030518	1.5154
8	FUMARATE	0.63834	-0.64759	0.03187	1.4966
9	MALEIC ACID	0.64403	-0.63481	0.032614	1.4866
10	ARGININE	0.55171	-0.85802	0.035047	1.4553
11	DODECENOYLCARNITINE	2.5793	1.367	0.036639	1.4361
12	DODECANOYLCARNITINE	1.8547	0.89118	0.037374	1.4274
13	6-KETODECANOYLCARNITINE	2.0449	1.032	0.037435	1.4267
14	DECANOYLCARNITINE	2.3772	1.2493	0.039582	1.4025
15	DECENOYLCARNITINE	1.9987	0.99904	0.040837	1.3889
16	TAURODEOXYCHOLIC ACID	0.45465	-1.1372	0.042699	1.3696
17	PIMELYLCARNITINE	2.1846	1.1273	0.04388	1.3577
18	FURANEDICARBOXYLCARNITINE	2.8436	1.5077	0.046355	1.3339
19	PHENYLGLUCOSIDE	2.1934	1.1332	0.046387	1.3336
