## Supplementary material for "Dynamics of Gut Microbiome, IgA Response and Plasma Metabolome in Development of Pediatric Celiac Disease": Table S6. Top OTU & Metabolic Pathway Pearson Correlation.xlsx

### Sheet: Age1_presort
Taxa	RNA polymerase	Sulfur relay system	RNA transport	Fatty acid biosynthesis	Porphyrin and chlorophyll metabolism	Bacterial chemotaxis	Nitrotoluene degradation	Oxidative phosphorylation	Plant-pathogen interaction	Glycerophospholipid metabolism	Peptidoglycan biosynthesis	Meiosis - yeast	beta-Lactam resistance	Riboflavin metabolism	Insulin signaling pathway	Pyruvate metabolism	Chlorocyclohexane and chlorobenzene degradation	Bacterial secretion system	Histidine metabolism	Streptomycin biosynthesis
Bacteria_Actinobacteria_Actinobacteria_Bifidobacteriales_Bifidobacteriaceae_Bifidobacterium_dentium	0.39778	0.511812	0.467715	0.412753	0.369486	0.539478	0.362932	0.396209	0.44117	0.436207	0.327638	0.967108	0.306238	0.370955	0.321107	0.424677	0.646614	0.421045	0.354471	0.38001
Bacteria_Actinobacteria_Actinobacteria_Bifidobacteriales_Bifidobacteriaceae_Bifidobacterium	0.359346	0.474624	0.423377	0.3729	0.32464	0.532799	0.366145	0.375457	0.429999	0.431423	0.306238	0.935612	0.242722	0.344598	0.310179	0.414024	0.627992	0.422831	0.33586	0.387427
Bacteria_Firmicutes_Bacilli_Lactobacillales_Enterococcaceae_Enterococcus	-0.827087	-0.806663	-0.848327	-0.773581	-0.863358	-0.919787	-0.897848	-0.827849	-0.770135	-0.775993	-0.697885	-0.4361	-0.832636	-0.758005	-0.750892	-0.798819	-0.880304	-0.709404	-0.758822	-0.8381
Bacteria_Firmicutes_Clostridia_Clostridiales_Peptostreptococcaceae_Clostridium_XI_difficile	-0.215064	-0.266034	-0.232291	-0.281883	-0.0845165	-0.201313	0.0893368	-0.171063	-0.153225	-0.189065	-0.298882	-0.354882	-0.0489792	-0.258994	-0.149127	-0.201782	-0.300946	-0.236322	-0.194895	-0.194418
Bacteria_Firmicutes_Bacilli_Lactobacillales_Lactobacillaceae_Lactobacillus	-0.809344	-0.792494	-0.838424	-0.756251	-0.864533	-0.786936	-0.905975	-0.780543	-0.819178	-0.804207	-0.696974	-0.356084	-0.884099	-0.728632	-0.787933	-0.790478	-0.794749	-0.688857	-0.768873	-0.765116
Bacteria_Firmicutes_Clostridia_Clostridiales_Ruminococcaceae_Faecalibacterium_prausnitzii	0.675126	0.640494	0.626536	0.695327	0.563642	0.584392	0.34765	0.539831	0.559246	0.552893	0.705896	0.0710215	0.568328	0.638213	0.627022	0.526715	0.597675	0.543765	0.585881	0.499774
Bacteria_Firmicutes_Clostridia_Clostridiales_Lachnospiraceae_Blautia	0.628387	0.591582	0.610761	0.653376	0.543667	0.505992	0.272872	0.51722	0.480769	0.479603	0.645796	0.0608239	0.559142	0.617281	0.526929	0.499821	0.50687	0.4733	0.547466	0.481425
Bacteria_Proteobacteria_Gammaproteobacteria_Pasteurellales_Pasteurellaceae_Haemophilus_parainfluenzae	0.618137	0.615562	0.623989	0.588111	0.632502	0.712758	0.593441	0.616777	0.549871	0.542474	0.533833	0.377896	0.600529	0.584135	0.551588	0.544497	0.697429	0.536953	0.540841	0.577527
Bacteria_Firmicutes_Negativicutes_Selenomonadales_Veillonellaceae_Veillonella	-0.765659	-0.740104	-0.73507	-0.773601	-0.659011	-0.761623	-0.495359	-0.651872	-0.670141	-0.667139	-0.767532	-0.218058	-0.62591	-0.728955	-0.69672	-0.658675	-0.734506	-0.645871	-0.679859	-0.659349
Bacteria_Firmicutes_Clostridia_Clostridiales_Ruminococcaceae_Subdoligranulum	0.638674	0.649006	0.636969	0.660482	0.561628	0.595796	0.447131	0.595836	0.542894	0.582319	0.662742	0.353361	0.56759	0.621972	0.605034	0.563095	0.726484	0.586957	0.581583	0.565187
Bacteria_Firmicutes_Clostridia_Clostridiales_Lachnospiraceae	0.61863	0.613897	0.593765	0.637325	0.538607	0.551012	0.326549	0.50298	0.515144	0.498468	0.613547	0.26215	0.54471	0.576756	0.549745	0.474708	0.591414	0.492526	0.521989	0.428646
Bacteria_Firmicutes_Clostridia_Clostridiales_Lachnospiraceae_Blautia	0.414284	0.365955	0.379385	0.430612	0.354998	0.279383	0.329079	0.419415	0.322097	0.401093	0.508205	-0.186974	0.394947	0.429115	0.47112	0.387024	0.401685	0.413141	0.427075	0.436027
Bacteria_Firmicutes_Clostridia_Clostridiales_Ruminococcaceae_Butyricicoccus	0.153635	0.179509	0.2015	0.149147	0.160566	0.181047	-0.0213658	0.0565161	0.0660635	0.013818	0.047303	0.363298	0.205598	0.0884256	0.00264956	0.0226983	0.201614	-0.019916	0.0281783	-0.0415836
Bacteria_Firmicutes_Clostridia_Clostridiales_Eubacteriaceae_Eubacterium	-0.4212	-0.413306	-0.397844	-0.413142	-0.367783	-0.578743	-0.360673	-0.419026	-0.273329	-0.321989	-0.350177	-0.385009	-0.298514	-0.365196	-0.314944	-0.366711	-0.559277	-0.356083	-0.330836	-0.439684
Bacteria_Firmicutes_Clostridia_Clostridiales_Ruminococcaceae	0.448266	0.534112	0.546245	0.468917	0.473702	0.362179	0.48425	0.512438	0.512223	0.55213	0.45987	0.640704	0.507089	0.480227	0.464191	0.533911	0.602771	0.510672	0.49521	0.492207
Bacteria_Firmicutes_Clostridia_Clostridiales_Lachnospiraceae_Clostridium_XlVa	0.0910044	0.181418	0.214694	0.102856	0.131024	0.0724717	0.146326	0.111638	0.0543471	0.103786	-0.00531305	0.767475	0.208681	0.0273834	-0.0146895	0.133344	0.327595	0.0372822	0.0546305	0.0705612
Bacteria_Firmicutes_Clostridia_Clostridiales_Lachnospiraceae	0.475491	0.518903	0.411562	0.535834	0.380819	0.37443	0.233405	0.446798	0.436916	0.451193	0.518304	0.461852	0.287521	0.482537	0.461636	0.452236	0.413898	0.521097	0.474337	0.388949
Bacteria_Firmicutes_Erysipelotrichia_Erysipelotrichales_Erysipelotrichaceae_Clostridium_XVIII_saccharogumia	0.421247	0.490807	0.498453	0.416177	0.392016	0.531781	0.308118	0.324983	0.401639	0.369218	0.305979	0.771336	0.395598	0.33572	0.283135	0.361315	0.600859	0.292911	0.30879	0.294703
Bacteria_Proteobacteria_Gammaproteobacteria_Pasteurellales_Pasteurellaceae_Actinobacillus	0.328063	0.274862	0.352852	0.307838	0.346552	0.241184	0.273867	0.30154	0.180412	0.220024	0.299373	-0.105449	0.455993	0.285743	0.275551	0.229709	0.34958	0.17906	0.258398	0.259883
Bacteria_Firmicutes_Clostridia_Clostridiales_Lachnospiraceae_Clostridium_XlVa	-0.214882	-0.185833	-0.157786	-0.236609	-0.0866345	-0.168735	0.0268408	-0.0650797	-0.104661	-0.118175	-0.255301	0.0603426	-0.128093	-0.136459	-0.199999	-0.0682568	-0.239548	-0.106804	-0.117917	-0.0370603

### Sheet: Age2.5_presort
Taxa	Ubiquinone and other terpenoid-quinone biosynthesis	Lysine degradation	Valine, leucine and isoleucine degradation	Fatty acid metabolism	Glutathione metabolism	Styrene degradation	Folate biosynthesis	Peroxisome	African trypanosomiasis	Basal transcription factors	Nitrogen metabolism	Ribosome biogenesis in eukaryotes	Bacterial secretion system	Lipoic acid metabolism	Glyoxylate and dicarboxylate metabolism	Tyrosine metabolism	Ascorbate and aldarate metabolism	Citrate cycle (TCA cycle)	Glycerophospholipid metabolism	Butanoate metabolism
Bacteria_Firmicutes_Clostridia_Clostridiales_Ruminococcaceae_Faecalibacterium	-0.0690062	0.188697	0.231552	0.12851	0.0409425	0.234167	0.146835	0.100468	-0.040228	0.436353	0.180607	0.224454	0.242998	0.109532	0.117368	0.159354	-0.255891	0.128507	0.111	0.0416626
Bacteria_Firmicutes_Clostridia_Clostridiales_Ruminococcaceae_Gemmiger	-0.320344	-0.251617	-0.298782	-0.302078	-0.211874	6.18975e-05	-0.298895	-0.348192	-0.239013	-0.136909	-0.210119	-0.260217	-0.187559	-0.303432	-0.283518	-0.222038	-0.318435	-0.34435	-0.196189	-0.270769
Bacteria_Firmicutes_Clostridia_Clostridiales_Ruminococcaceae_Pseudoflavonifractor	-0.333842	-0.385679	-0.274511	-0.380478	-0.42143	-0.0155264	-0.411541	-0.385363	-0.440148	-0.221601	-0.368368	-0.401814	-0.304201	-0.0862757	-0.374611	-0.384803	-0.452473	-0.298582	-0.377355	-0.345931
Bacteria_Firmicutes_Bacilli_Lactobacillales_Enterococcaceae_Enterococcus	-0.126635	-0.182982	-0.172484	-0.199176	-0.218961	-0.277905	-0.142279	-0.202814	-0.168696	-0.288532	-0.121366	-0.202599	-0.154678	-0.0948557	-0.138191	-0.109816	-0.0307262	-0.113175	-0.12252	-0.0775447
Bacteria_Firmicutes_Clostridia_Clostridiales_Ruminococcaceae	0.122065	0.0686482	0.0696822	0.0374548	0.0794318	0.109432	0.0721782	-0.0485756	0.134659	0.150387	0.0147523	0.11543	0.062578	0.104374	-0.0189485	-0.00458151	0.0576043	0.0136268	0.102217	0.0916997
Bacteria_Firmicutes_Clostridia_Clostridiales_Lachnospiraceae_Lactonifactor	-0.0357119	-0.158378	-0.197196	-0.120072	-0.128761	-0.117248	-0.136188	-0.134442	0.0648668	-0.271698	-0.241318	-0.171687	-0.256571	-0.199823	-0.155229	-0.176194	0.043701	-0.17448	-0.134516	-0.0905879
Bacteria_Actinobacteria_Actinobacteria_Coriobacteriales_Coriobacteriaceae_Eggerthella_lenta	-0.267452	-0.479686	-0.440648	-0.525922	-0.504404	-0.214425	-0.494635	-0.492929	-0.33263	-0.430742	-0.513741	-0.56513	-0.524692	-0.103758	-0.526093	-0.507456	-0.450128	-0.454319	-0.526307	-0.482765
Bacteria_Firmicutes_Clostridia_Clostridiales_Lachnospiraceae	0.0377358	0.0564676	0.0889046	0.0417548	0.0766456	-0.0389799	-0.0709205	0.0317834	-0.16432	-0.101284	-0.0188767	-0.0797918	0.0526975	0.166573	0.0443518	0.0488691	0.0206092	0.0722927	-0.0409679	0.0380676
Bacteria_Firmicutes_Erysipelotrichia_Erysipelotrichales_Erysipelotrichaceae_Eggerthia	-0.0762743	-0.120003	-0.0400263	-0.138031	-0.170952	-0.216485	-0.125934	-0.179014	-0.286594	-0.241636	-0.144234	-0.142019	-0.0934351	0.0215697	-0.0943531	-0.133354	0.00440293	-0.0245808	-0.0784793	-0.0205198
Bacteria_Firmicutes_Clostridia_Clostridiales_Lachnospiraceae_Blautia	0.344346	0.123526	0.110655	0.0979386	0.231483	0.148127	0.18318	0.142503	0.277588	0.216118	0.199967	0.19139	0.185516	0.285091	0.17301	0.0534312	0.237285	0.170922	0.16406	0.145203
Bacteria_Firmicutes_Clostridia_Clostridiales_Lachnospiraceae	0.0710934	-0.149393	-0.108218	-0.15218	-0.0707932	-0.227167	-0.132216	-0.147346	-0.0472191	-0.248202	-0.200394	-0.146127	-0.184722	0.00536426	-0.172872	-0.188297	-0.0156758	-0.137513	-0.0860445	-0.0664084
Bacteria_Firmicutes_Clostridia_Clostridiales_Eubacteriaceae_Anaerofustis	-0.1305	-0.137907	-0.161758	-0.134789	-0.131614	-0.126792	-0.194396	-0.108988	0.0926698	-0.278839	-0.20036	-0.0840279	-0.15344	-0.151648	-0.155299	-0.189454	-0.205822	-0.140187	-0.103457	-0.134816
Bacteria_Firmicutes_Clostridia_Clostridiales_Lachnospiraceae_Roseburia	-0.0879663	-0.169844	-0.187984	-0.205008	-0.0882707	-0.28986	-0.23463	-0.169071	0.0324258	0.0027778	-0.169004	-0.0478937	-0.106643	-0.0819685	-0.165723	-0.204737	-0.260704	-0.118491	-0.109047	-0.168598
Bacteria_Firmicutes_Clostridia_Clostridiales_Lachnospiraceae	-0.039674	0.0673866	0.0395953	0.0271361	0.0312852	0.107516	-0.00104533	0.0828287	-0.00876128	0.143026	0.0551607	0.0612764	0.0686271	0.0138004	0.0474899	0.053023	-0.111736	0.0602884	-0.0132271	-0.0442266
Bacteria_Firmicutes_Negativicutes_Selenomonadales_Veillonellaceae_Dialister	0.0632349	-0.148387	-0.107589	-0.198219	-0.115053	0.0904986	-0.222361	-0.246445	-0.0914245	-0.223414	-0.203026	-0.194476	-0.128985	0.142311	-0.194676	-0.220911	-0.148219	-0.127795	-0.167911	-0.128009
Bacteria_Bacteroidetes_Bacteroidia_Bacteroidales_Porphyromonadaceae_Macellibacteroides	-0.359377	-0.308891	-0.263142	-0.285671	-0.323153	0.225468	-0.356432	-0.335637	-0.263125	-0.162228	-0.30669	-0.261804	-0.209126	-0.200962	-0.303542	-0.27497	-0.436672	-0.318724	-0.282006	-0.325748
Bacteria_Bacteroidetes_Bacteroidia_Bacteroidales_Bacteroidaceae_Bacteroides_caccae	0.340716	0.232216	0.24975	0.165897	0.234253	0.283699	0.235977	0.152857	0.25457	0.299647	0.119922	0.112564	0.123965	0.406483	0.0901879	0.0749757	0.0880434	0.147784	0.0484611	0.0971795
Bacteria_Firmicutes_Clostridia_Clostridiales_Clostridiaceae_1_Clostridium_sensu_stricto	-0.0437086	-0.0994061	-0.0220393	-0.114867	-0.0607627	-0.0958774	-0.185028	-0.196307	-0.0286587	0.13025	-0.160614	-0.123077	-0.125927	0.102291	-0.235857	-0.15898	-0.189175	-0.227434	-0.156083	-0.161586
Bacteria_Firmicutes_Clostridia_Clostridiales_Ruminococcaceae_Faecalibacterium	0.024997	0.185048	0.219572	0.139045	0.047803	0.256087	0.0565441	0.134974	-0.0284915	0.237347	0.107347	0.0944317	0.197207	0.185917	0.130548	0.0959109	-0.199385	0.118945	-0.00205297	-0.00329874
Bacteria_Firmicutes_Clostridia_Clostridiales_Ruminococcaceae_Ruminococcus	-0.158599	-0.256474	-0.270065	-0.235523	-0.168983	-0.0781577	-0.235167	-0.206355	0.0304351	-0.261253	-0.236529	-0.206657	-0.234463	-0.17104	-0.243773	-0.272924	-0.210008	-0.252571	-0.196515	-0.234655

### Sheet: Age5_presort
Taxa	Glycosaminoglycan degradation	Other glycan degradation	Phosphotransferase system (PTS)	Biosynthesis of siderophore group nonribosomal peptides	Penicillin and cephalosporin biosynthesis	Biotin metabolism	Steroid hormone biosynthesis	Ascorbate and aldarate metabolism	Retinol metabolism	Galactose metabolism	Folate biosynthesis	Nitrotoluene degradation	Fructose and mannose metabolism	Aminobenzoate degradation	Amino sugar and nucleotide sugar metabolism	Lipopolysaccharide biosynthesis	Taurine and hypotaurine metabolism	Selenocompound metabolism	Phenylalanine metabolism	Ubiquinone and other terpenoid-quinone biosynthesis
Bacteria_Firmicutes_Clostridia_Clostridiales_Ruminococcaceae_Faecalibacterium_prausnitzii	-0.313376	-0.317601	-0.233363	-0.300702	0.469163	-0.290025	-0.237814	-0.173191	-0.171909	-0.267711	-0.232893	-0.278759	-0.187358	-0.317266	-0.231215	-0.132484	-0.234432	-0.174629	-0.225874	-0.179588
Bacteria_Firmicutes_Clostridia	-0.417963	-0.565549	-0.618235	-0.366574	0.148924	-0.676924	-0.459171	-0.7138	-0.0350828	-0.762858	-0.710407	-0.378385	-0.748627	-0.55461	-0.716823	-0.361353	-0.706361	-0.629608	-0.548022	-0.476588
Bacteria_Firmicutes_Clostridia_Clostridiales_Lachnospiraceae	-0.734401	-0.71379	-0.23687	-0.641909	0.322307	-0.669094	-0.739441	-0.43528	0.139825	-0.536797	-0.564549	-0.357877	-0.458986	-0.651231	-0.545148	-0.683282	-0.622307	-0.517647	-0.650566	-0.705267
Bacteria_Firmicutes_Clostridia_Clostridiales_Ruminococcaceae	-0.0461876	-0.158383	-0.369441	0.00512396	-0.000205491	-0.221309	-0.0239935	-0.335	-0.128491	-0.379045	-0.246699	-0.217802	-0.37941	-0.166986	-0.326543	0.0397911	-0.22237	-0.255759	-0.138836	-0.0102686
Bacteria_Firmicutes	-0.197024	-0.203706	-0.365769	-0.144192	0.386912	-0.161955	-0.195524	-0.327175	0.0191457	-0.231732	-0.155235	-0.230075	-0.247132	-0.219236	-0.187336	-0.0939931	-0.139753	-0.0967332	-0.106091	-0.0930588
Bacteria_Firmicutes_Clostridia_Clostridiales_Lachnospiraceae	-0.192066	-0.316789	-0.503076	-0.101557	0.151826	-0.335692	-0.170419	-0.429774	0.00472661	-0.510746	-0.368424	-0.156821	-0.468308	-0.229433	-0.440782	0.0164914	-0.382831	-0.322252	-0.216757	-0.129759
Bacteria_Firmicutes_Clostridia_Clostridiales_Lachnospiraceae_Blautia	-0.475023	-0.547771	-0.296176	-0.421479	0.0415383	-0.520268	-0.484501	-0.365801	-0.0391295	-0.508158	-0.432658	-0.0951407	-0.417335	-0.476235	-0.469522	-0.393936	-0.497091	-0.451231	-0.525743	-0.33201
Bacteria_Firmicutes_Clostridia_Clostridiales_Ruminococcaceae	-0.253157	-0.359573	-0.282443	-0.329492	0.131261	-0.399536	-0.239316	-0.321039	-0.147128	-0.399852	-0.343258	-0.289984	-0.388169	-0.437258	-0.364092	-0.18274	-0.381084	-0.362848	-0.354263	-0.29643
Bacteria_Firmicutes_Clostridia_Clostridiales_Ruminococcaceae_Clostridium_IV	-0.0336691	-0.0123568	0.00887087	0.112137	0.151403	0.093309	-0.0621041	-0.00823069	-0.118116	0.0786985	0.133696	-0.0887572	0.0343095	0.0570375	0.107194	0.00445398	0.143672	0.138797	0.114602	0.139518
Bacteria_Firmicutes_Clostridia_Clostridiales_Lachnospiraceae_Ruminococcus2	-0.655993	-0.62219	-0.102713	-0.607274	0.29702	-0.517586	-0.603896	-0.210033	-0.106467	-0.40024	-0.477182	-0.27406	-0.317103	-0.542203	-0.396061	-0.71018	-0.488432	-0.387521	-0.544177	-0.542395
Bacteria_Bacteroidetes_Bacteroidia_Bacteroidales_Bacteroidaceae_Bacteroides	0.0110034	0.00243938	-0.30623	0.0445417	0.124304	-0.112449	0.0299507	-0.315055	-0.252377	-0.170387	-0.205772	-0.335125	-0.277106	-0.126421	-0.177854	0.0398986	-0.109018	-0.118557	-0.0698178	-0.0430749
Bacteria_Firmicutes_Clostridia_Clostridiales_Lachnospiraceae	-0.685595	-0.672477	-0.235339	-0.521025	0.235753	-0.594567	-0.72542	-0.425517	0.139185	-0.51816	-0.484423	-0.322511	-0.453485	-0.593171	-0.515758	-0.590537	-0.577016	-0.489646	-0.595849	-0.604234
Bacteria_Actinobacteria_Actinobacteria_Bifidobacteriales_Bifidobacteriaceae_Bifidobacterium	-0.31834	-0.315637	0.188566	-0.421822	0.200636	-0.213561	-0.18744	0.0743584	-0.137951	-0.0566867	-0.0520245	-0.15586	-0.00838008	-0.207423	-0.0254525	-0.233131	-0.0791698	-0.081487	-0.190291	-0.173001
Bacteria_Firmicutes_Clostridia_Clostridiales_Ruminococcaceae_Clostridium_IV	-0.227943	-0.241137	0.01807	-0.0626204	0.136497	-0.0735711	-0.239323	-0.070666	-0.036449	-0.0909093	-0.0337587	-0.0768515	-0.0750984	-0.0820951	-0.0571176	-0.172494	-0.0549879	-0.0283724	-0.0668278	-0.0534858
Bacteria_Firmicutes_Clostridia_Clostridiales_Ruminococcaceae	-0.143234	-0.321931	-0.362005	-0.0922763	-0.00211133	-0.323498	-0.118813	-0.399774	-0.398017	-0.42571	-0.253234	0.0530406	-0.41346	0.0149876	-0.32847	0.0204124	-0.247401	-0.269303	-0.0983901	-0.0284731
Bacteria_Firmicutes	-0.233894	-0.380076	-0.518968	-0.168992	-0.00345629	-0.397758	-0.266318	-0.481483	-0.15655	-0.568761	-0.456335	-0.0953163	-0.52239	-0.277479	-0.504835	-0.0430496	-0.482574	-0.376386	-0.306129	-0.189065
Bacteria_Firmicutes_Clostridia_Clostridiales_Lachnospiraceae_Blautia	-0.314311	-0.340417	-0.403973	-0.177653	0.0536409	-0.352182	-0.298581	-0.441113	-0.288851	-0.409703	-0.38133	-0.292187	-0.457504	-0.352015	-0.404013	-0.122174	-0.397619	-0.310346	-0.312188	-0.323582
Bacteria_Bacteroidetes_Bacteroidia_Bacteroidales_Prevotellaceae_Prevotella	-0.07042	-0.12051	-0.182524	0.149895	0.102875	-0.146069	-0.0616277	-0.124176	-0.0758426	-0.218713	-0.00253991	-0.183137	-0.143356	-0.0746716	-0.173263	0.175406	-0.0714095	-0.139589	-0.0772834	0.0859587
Bacteria_Verrucomicrobia_Verrucomicrobiae_Verrucomicrobiales_Verrucomicrobiaceae_Akkermansia	-0.543549	-0.583801	-0.315474	-0.532839	0.156041	-0.70111	-0.581135	-0.521037	0.0129189	-0.599733	-0.690321	-0.507649	-0.581717	-0.698722	-0.63194	-0.696436	-0.681612	-0.646708	-0.725236	-0.688983
Bacteria_Bacteroidetes_Bacteroidia_Bacteroidales_Bacteroidaceae_Bacteroides	0.437754	0.391792	0.172332	0.409746	-0.346397	0.286891	0.49676	0.245642	-0.0558939	0.297406	0.296219	0.292176	0.253203	0.387121	0.284791	0.266029	0.375549	0.230315	0.341567	0.30669
