## Supplementary material for "Dynamics of Gut Microbiome, IgA Response and Plasma Metabolome in Development of Pediatric Celiac Disease": Table S7- List of Flow cytometry antibodies.xlsx

### Sheet: Sheet1
Antibody	Volume/ (1 x106) cells	Cat#	Company
Brilliant Violet 510™ anti-mouse TCR β chain	2.5	109233	Biolegend
KIRAVIA Blue 520TM anti-mouse CD25	1.25	102063	Biolegend
Alexa Fluor® 700 anti-mouse CD8a	0.5	100729	Biolegend
Brilliant Violet 421TM anti-mouse CD335 (NKp46)	2.5	137611	Biolegend
Brilliant Violet 605™ anti-mouse CD4	1	100547	Biolegend
APC anti-mouse CD159a (NKG2AB6)	2	142807	Biolegend
PE anti-mouse CD314 (NKG2D)	1	115605	Biolegend
APC/Fire™ 750 anti-mouse CD45	0.25	103153	Biolegend
Brilliant Violet 711™ anti-mouse CD103	2.5	121435	Biolegend
Zombie UVTM Fixable Viability Kit	0.2	423107	Biolegend
PE anti-mouse Qa-1	0.2	566640	BD
FITC anti-mouse NK-1.1	1	108705	Biolegend
